# Characterization of a novel polyextremotolerant fungus, Exophiala viscosa, with insights into its melanin regulation and ecological niche

**DOI:** 10.1101/2021.12.03.471027

**Authors:** Erin C. Carr, Quin Barton, Sarah Grambo, Mitchell Sullivan, Cecile M. Renfro, Alan Kuo, Jasmyn Pangilinan, Anna Lipzen, Keykhosrow Keymanesh, Emily Savage, Kerrie Barry, Igor V. Grigoriev, Wayne R. Riekhof, Steven D. Harris

**Affiliations:** University of Nebraska-Lincoln, School of Biological Sciences, Lincoln, Nebraska 68588; University of Nebraska-Lincoln, Department of Biochemistry, Lincoln, Nebraska 68588; Iowa State University, Roy J. Carver Department of Biochemistry, Biophysics, and Molecular Biology, Ames, Iowa 50011; University of Nebraska-Lincoln, Department of Agronomy and Horticulture, Lincoln, Nebraska 68588; US Department of Energy Joint Genome Institute, Lawrence Berkeley National Laboratory, Berkeley, California 94720; Department of Plant and Microbial Biology, University of California Berkeley, Berkeley, California 94720; Iowa State University, Department of Plant Pathology and Microbiology, Ames, Iowa 50011; Iowa State University, Department of Entomology Ames, Iowa 50011

**Author notes:** Corresponding Author: Erin C. Carr, Legacy Mailing address: 1901 Vine St. Room E136 Lincoln, NE 68503.

## Abstract

Black yeasts are polyextremotolerant fungi that contain high amounts of melanin in their cell wall and maintain a primarily yeast form. These fungi grow in xeric, nutrient deplete environments which implies that they require highly flexible metabolisms and have been suggested to contain the ability to form lichen-like mutualisms with nearby algae and bacteria. However, the exact ecological niche and interactions between these fungi and their surrounding community is not well understood. We have isolated two novel black yeasts from the genus *Exophiala* that were recovered from dryland biological soil crusts. Despite notable differences in colony and cellular morphology, both fungi appear to be members of the same species, which has been named *Exophiala viscosa (i.e., E. viscosa* JF 03-3 Goopy *and E. viscosa* JF 03-4F Slimy). A combination of whole genome sequencing, phenotypic experiments, and melanin regulation experiments have been performed on these isolates to fully characterize these fungi and help decipher their fundamental niches within the biological soil crust consortium. Our results reveal that *E. viscosa* is capable of utilizing a wide variety of carbon and nitrogen sources potentially derived from symbiotic microbes, can withstand many forms of abiotic stresses, and excrete melanin that can potentially provide UV resistance to the biological soil crust community. Besides the identification of a novel species within the genus *Exophiala*, our study also provides new insight into the regulation of melanin production in polyextremotolerant fungi.
