## Supplemental File 3 for "Characterization of a novel polyextremotolerant fungus, Exophiala viscosa, with insights into its melanin regulation and ecological niche"

### Sheet: CAZymes
CAZyme family	Function		E. viscosa JF 03-3F	E. viscosa JF 03-4F	Key (compared to Chaetothyriales):	unique
(# domains)						fewer
AA1_2	laccase		1	1		more
AA1_3	laccase/laccase Cu containing		6	6
AA1_dist			1	1
AA2	Mn peroxidase (lignin)		0	0
AA3_2	GMC oxidoreductases		12	12
AA3_3	alcohol oxidase		2	2
AA4	vanillyl-alcohol oxidase		8	8
AA5	Cu radical oxidase		1	1
AA6	benzoquinone reductase		1	1
AA7	glucooligosdaccharide oxidase		0	0
AA8	iron reductase domain		0	0
AA9	LPMO (old GH61) cellulose		0	0
AA11	Cu dept LPMO chitin		2	2
AA12	pyrroquinoline-dept quinone oxidored		1	1
AA14	Cu dept LPMO xylan		0	0
AA16	celluloase monoxygenase0		0	0
CBM1	cellulose binding domain		1	1
CBM4	cellulose (not crystalline)		1	1
CBM13	cellulose binding domain		0	0
CBM16	cellulose/glucomannan binding		0	0
CBM18	chitin binding (chitinase)		3	4
CBM20	starch binding		1	1
CBM21	starch binding		1	1
CBM24	mutan binding		0	0
CBM32	Gal binding; Lac binding		1	1
CBM35	xylan, mannans, galactans		0	0
CBM42	arabinofuranose		0	0
CBM43	GH17/GH72 b1,3glucan		1	1
CBM48	GH13/glycogen binding		4	4
CBM50	LysM (chitin or peptidoglycan)		5	5
CBM63	cellulose binding		0	0
CE3	acetyl xylan esterase		0	0
CE4	chitin/peptidoglycan deacetylase		5	5
CE5	cutinase		0	0
CE8	pectin methylesterase		0	0
CE9	N-acetyl glucosamine deacetylase		2	2
CE15	methyl glucuronyl acetylase		0	0
CE16	acetylesterase		2	2
EXPN	expansins		2	2
GH1	b-glucosidase		1	1
GH2	b-galactosidase		5	5
GH3	b-glucosidase		8	7
GH5	endoglucanase		5	5
GH7	novel cellobiohydrolase		0	0
GH9	cellulase E		1	1
GH10	cellulase F		1	1
GH11	cellulase G		0	0
GH12	cellulase H		2	2
GH13	a amylase/glucosidase		13	13
GH15	glucoamylase		2	2
GH16	galactanase/glucanase		19	19
GH17	b glucan endohydrolyase		7	7
GH18	chitinases III/IV		6	6
GH20	hexosemaminidases		2	2
GH24	lysozyme		0	0
GH25	lysozyme		0	0
GH27	a galactosidase		1	2
GH28	poly(rhamno)galacturonase		4	4
GH29	a fucosidase		0	0
GH30	glucosylceramidase/b glucanase		2	2
GH31	a glucosidase		4	4
GH32	invertase		2	2
GH35	b galactosidases		2	2
GH36	a galactosidases		1	1
GH37	trehalase		1	1
GH38	a mannosidase		1	1
GH39	iduronidase/xylosidase		0	0
GH43	xylosidase/arabinofuranosidase		8	8
GH45	endoglucanse		1	1
GH47	exo a mannosidase	Gly	5	5
GH49	dextranase/pullulanase		0	0
GH51	arabinofuranosidase/hemicellulose		2	2
GH53	galactanase		0	0
GH54	arabinofuranosidase		0	0
GH55	b glucanase		2	2
GH62	arabinofuranosidase		0	0
GH63	a glucosidase		1	1
GH64	b glucanase		1	1
GH65	trehalose/maltose phosphorylase		1	1
GH67	a glucuronidase		1	1
GH71	a glucanase		0	0
GH72	glucanosyltransglycosylase	CW	4	4
GH75	chitosanase		0	0
GH76	mannanase	Gly	5	5
GH78	rhamnosidase		2	3
	JF 03-3F 676907 and JF 03-4F 470463 possess GH78 attached to a PK	error?
GH79	b glucuronidase		2	2
GH81	endo b glucanase		1	1
GH88	glucuronyl hydrolase		0	0
GH89	N-acetylglucosaminidase		0	0
GH92	exo a mannosidase	Gly	0	0
GH93	exo a arabinase	Met	1	1
GH95	fucosidase		0	0
GH105	glu/galactouronyl hydrolyase		1	2
GH106	L rhamnosidase	Met (pectin?)	2	2
GH114	polygalactosaminidase		1	1
GH115	a glucuronidase	Met (xylan)	0	0
GH125	exo a mannosidase		1	1
GH127	arabinofuranosidase		2	2
GH128	b 13 glucanase		4	4
GH130	mannosyl phosphorylase		0	0
GH131	endo b 14 glucanase		0	0
GH132	b 13 glucosidase Afum Sun4		2	2
GH133	amylo a 16 glucosidase		1	1
GH135	galactosaminogalactan hydrolyase		0	0
GH139	a Me fucosidase		0	0
GH141	a L fucosidase/xylanase		0	0
GH142	b L arabinofuranosidase		1	1
GH152	b 13 glucanase		1	1
GH154	b glucuronidase		1	1
GT1	UDP glucuronylsyltransferase		6	6
GT2	cellulose synthase		18	18
GT3	glycogen synthase		1	1
GT4	sucrose synthase/trehalose phosphrylase/tre synthase		5	5
GT5	UDP-Glc: glycogen glucosyltransferase		1	2
GT8	lipopolysaccharide a 13 galactosyltransferase		6	6
GT15	glycolipid 2 a mannosyltransferase		4	4
GT17	b 14 mannosyl glycoprotein b 14 Nacetylglucosaminyltransferase		0	0
GT20	aa trehalose phosphate synthase		6	5
GT21	UDP Glc: ceramide b glucosyltransferase		1	1
GT22	DolPMan: Man6GlcNAc2PPDol a 12 mannosyltransferase		4	4
GT24	UDP-Glc: glycoprotein a-glucosyltransferase		1	1
GT25	lipopolysaccharide b 14 galactosyltransferase		2	2
	aka glycogen phosphorylase
GT31	Nacetyllactosaminide b13Nacetylglucosaminyltransferase		2	1
GT32	a 16 mannosyltransferase		6	6
GT33	GDP Man: chitobiosyldiphosphodolichol b mannosyltransferase		1	1
GT34	UDP Gal: galactomannan a 16 galactosyltransferase		6	5
GT35	glycogen/starch phosphorylase		1	1
GT39	DolPMan: protein a-mannosyltransferase		3	3
GT41	protein O GlcNAc transferase		1	1
GT43	b glucuronyltransferase (proteoglycan synthesis		1	1	also E. sideris
GT48	13 b glucan synthase		1	1
GT50	DolPMan a14mannosyltransferase		1	1
GT57	DolPGlc a 13 glucosyltransferase		2	2
GT58	DolPMan: Man5GlcNAc2PPDol a13mannosyltransferase		1	1
GT59	DolPMan: Glc2Man9GlcNAc2PPDol a 12 glucosyltransferase		1	1
GT61	12 xylosyltransferase		0	0
GT62	a 12/a 16 mannosyltransferase		3	3
GT66	dolichyldiphosphooligosaccharide protein glycotransferase		1	1
GT69	GDP Man: a 13 mannosyltransferase		3	3
GT71	a mannosyltransferase aka glycogen phosphorylase		5	4
GT76	DolPMan: a 16 mannosyltransferase		1	1
GT90	purine nucleoside phosphorylase		4	4
GT91	b 12 mannosyltransferase		1	0
Myosin motor (myosin CHS)			2	2

### Sheet: Development
ANID #	A. nidulans Gene name	S. cerevisiae/S. pombe	Function	Additional info	E. viscosa JF 03-3F	E. dermatitidis
					Mycocosm ID/score/e-value/AA length	Mycocosm Protein ID	e-value/ %identity/ %similarity/ AA length
An1359	Axl2	Axl2	asexual/sexual develop		470891; 503; 1.55e-37; 535	None
An8044	Axl1	Axl1			Same as IsdA	1097	0.0; 59/76/1104
An11101		Hsl1				1268	0.0;42/56/1248
		also 06772 (Snf1); 04284 (Kin1); 04499 (Kin4) -- all e0.0
An8333	PhiA				None	None
An0422	AbaA	Tec1	asexual develop		612526; 785; 8.85e-64; 962	5985	7e-87; 41/56/443
An0973	BrlA		asexual develop		668743; 297; 1.69e-23; 440	8641	3e-25; 35/48/278
An1937	WetA		asexual develop		264251; 142; 3.86e-11; 639	7841	6e-17; 46/58/147
An5836	StuA		asexual develop		248144; 998; 2.12e-97; 619	5738	7e-130; 50/58/623																CHECK
An6230	MedA		asexual develop		434766; 779; 3.64e-92; 598	5910	9e-107;56/68/354
An7542	FlbB		asexual develop		480919; 561; 2.4e-57; 407	7784	1e-76;44/56/369
An2421	FlbC		asexual develop		60643; 578; 9.28e-56; 331	2155	3e-93;53/62/354
An0279	FlbD		asexual develop		267307; 255; 1.61e-16; 414	8758	3e-56;46/56/296
An0721	FlbE		asexual develop		100697; 125; 1.06e-9; 343	1699	8e-26;50/63/117
An4819	FluG		asexual develop		38634; 1964; e0.0; 976	2894	2e-136;50/67/445
						8685	4e-57;34/50/428
An8129	SfgA		asexual develop		None	None
An7553	DevR		asexual develop		610318; 810; 7.04e-77; 401 Hpa3?	7973	2e-82;50/62/333
An0055	TmpA		asexual develop		407419; 787; 7.22e-84; 541
An3623	AcoB	COP9 /Csn7	competency		169409; 300; 5.64e-28; 319
An0078	SamB		apsA supp		369078; 1179; 1.98e-125; 624
An8803	RodA		hydrophobin		None	None
An1837	DewA		hydrophobin		None	None
None	None		hydrophobin cerato-ulmin		651412	None
An1052	veA		develop		654660; 275; 3.42e-24; 621	3430
An0363	velB		develop		652833; 514; 1.51e-42;342	74
An2059	velC		develop		670307; 285; 3.15e-15; 443	6083
An1959	vosA		develop		None	None
An0807	laeA		develop		654318; 607; 3.91e-58; 313	6902
An0387	cryA		asex/sex develop		659817; 1539; e0.0; 578	4499	51/68/548																; FAD binding domain of DNA photolyase + DNA photolyase
None					647423; 929; 8.06e-102; 538	1233	7e-114/38/55/502
None					616313; 382; 1.69e-28; 690	5712
None					676638; 308; 1.62e-28; 645	2793
An9008	fphA		phytochrome		375976; 3079; e0.0; 1482 (>9 other potential HKs)	8118	57/71/980
AN3435	lreA		blue light	wc-1	197402; 1475; 7.38e-158; 1035	6535	44/60/931 to Wc-1
AN3607	lreB		blue light	wc-2	177307; 554; 9.65e-52; 478	4651	47/63/462 to wc-2
An3361			opsin	nop-1	611971; 507; 8.34e-54; 301	272	41/61/282																Bac_rhodopsin
			opsin	NcYro-2	132479; 785; 1.76e-103; 357	6541	34/51/310 to Yro2
					2 additional opsins
			opsin carotenoid		615233; 646; 1.33e-79; 302	2925
None			Nc al-1	carotenoid	615231; 1445; 2.91e-171; 555	2926
				carotenoid	20415; 2202; e0.0; 648	2928																retinal pigment epithelial membrane protein???
None			Nc al-2	carotenoid	615228; 1030; 8.42e-113; 600	2927
An00654+5 others			Nc al-3	carotenoid	636838; 1379; e0.0; 388	9493 (AtmG)
None			Frq		189329; 582; 1.25e-36; 932	6666	29/42/792															FRQ
			Vvd			0	cloest hit is AN6318/LreA
An2290	steA		sex develop		239544; 2173; e0.0; 692	4863	0.0; 63/73/705
An8676	McmA	Ste12-interactor		mcmi1	651657; 381; 1.26e-43; 209
An4263	nsdC	Swi5	sex develop		652966; 946; 8.91e-66; 633
An3152	nsdD		sex develop		121437; 56; 5.56e-50; 481																				Aben might be truncated by ~100 aa
An5170	rosA		sex develop		492251; 1166; 4.59e-123; 685
An1848	nosA		sex develop		same as 492251
An2094	dopA				614404; 2872; e0.0; 1676	6242
An2330	lsdA		sex develop		382702; 613; 2.65e-67; 445
					671508; 540; 2.89e-57; 376
An9121	esdC		sex develop		660148; 510; 1.89e-47; 302
An8071	strA		sex develop		214193; 2014; e0.0; 824
An9087	oefA/som1				30971; 780; 3.5e-54; 729
An3075	oefC				216877; 502; 1.11e-38; 552
An5457	noxA		ROS		582548; 2111; e0.0; 554
	noxB				487282; 838; 1.24e-86; 525
An6046	noxR		ROS		329747; 1335; 1.1e-156; 570
An3391	regA		melanin		690813; 935; 2.7e-81; 988	1554	3e-66;28/43/915
An6747	regA-like				same as 690813
	Cmr1/Amr1/Pig1		melanin		426889; 3715; e0.0; 912	6148	0.0;37/53/952
An6611		Far11	Ham2/Pro22	sex develop	643278; 2230; e0.0; 1142
An5776			Fso1/Ham1/Pro40		445587; 3495; e0.0; 1188	233
An12480	leashin				560218;1266; 3.34e-148; 519 Inv
An4695	HEX				610839; 555; 5.03e-064; 482
An7258	WSC				659855; 837; 3.57e-109; 242
An3844	SPA-9				643640; 719; 6.95e-53; 1310
An4676	SPA-1				620435; 198; 6.61e-19; 689
An4545	SPA-18				603536; 457; 1.16e-24; 944
An1948	SPA-10				569375; 2237; e0.0; 1637
An1213	SPZ-1				649165; 1326; 6.32e-139; 963
An3815	SPA-2				675410; 1433; 1.97e-124; 898
An5595	JNS-1				present but filtered out	9142
An5458			Pro41	sex develop	158736; 493; 8.72e-53; 148
An10090	HAM-11				312621; 692; 4.45e-40; 483
An2701	HAM-5				416951; 2403; e0.0; 1683
An4264	HAM-8				480031; 919; 8.33e-85; 539
An1536	ADA-1				605124; 778; 3.86e-64; 640
An4702	HAM-7				610840; 765; 1.7e-92; 238
	PRO-1	see rosA/nosA
An5169	HAM-9				566902; 1177; 4.65e-98; 712

### Sheet: Starship elements
Starship features	PF Domain	E. viscosa JF 03-3F	E. viscosa JF 03-4F	E. oligosperma
DUF 3425	pf11917	0	0	30
DUF 3723	pf12520	0	0	5
FRE	pf01794	12	12	34
	pf08022	11	11	31
	pf08030	12	11	29
PLP	pf01734	10	10	17
