## Supplemental File 1 for "Characterization of a novel polyextremotolerant fungus, Exophiala viscosa, with insights into its melanin regulation and ecological niche"

### Sheet: Gene_%maching_Exo_only
*Alignment statistics across Exophiala species only
Gene/Gene Combination	% Pairwise Identical	% Identical Sites	Max Sequence Length
18S (SSU)	98.1	91.9	1600
28S (LSU)	97.3	91.1	548
ITS	82.3	60.4	545
RPB1	73.3	44.2	464
ITS/RPB1	78.3	53	1000
28S/ITS	89.8	75.7	1092
18S/28S/ITS	94.7	85.3	2691
28S/ITS/RPB1	85	66.3	1548
18S/28S/ITS/RPB1	95.3	86.5	4212

### Sheet: 18S-28S-ITS-RPB1
	E. viscosa JF 03-3F	E. viscosa JF 03-4F	E. sideris	E. bergeri	E. nigra	E. spinifera	E. aquamarina	E. cancerae	E. castellanii	E. dermatitidis	E. jeanselmei	E. lecanii-corni	E. nishimurae	E. oligosperma	E. pisciphila	E. salmonis	E. xenobiotica	Endocarpon pusillum
E. viscosa JF 03-3F		100	98.551	97.482	97.03	95.676	94.344	95.201	93.729	95.605	94.274	93.967	95.533	94.559	94.987	94.846	96.579	90.026
E. viscosa JF 03-4F	100		98.551	97.482	97.03	95.676	94.344	95.201	93.729	95.605	94.274	93.967	95.533	94.559	94.987	94.846	96.579	90.026
E. sideris	98.551	98.551		97.292	97.006	95.605	94.322	95.106	94.037	95.438	93.942	94.013	95.462	94.512	95.011	95.034	96.603	90.119
E. bergeri	97.482	97.482	97.292		96.366	95.154	93.94	94.561	93.468	95.297	94.585	94.466	94.774	94.133	94.347	94.513	95.891	89.622
E. nigra	97.03	97.03	97.006	96.366		98.595	94.881	95.367	94.489	95.931	95.976	94.489	96.762	96.31	95.32	95.226	97.405	90.382
E. spinifera	95.676	95.676	95.605	95.154	98.595		94.333	94.821	94.133	95.383	96.619	93.99	97.357	97.048	94.773	94.679	96.762	89.694
E. aquamarina	94.344	94.344	94.322	93.94	94.881	94.333		96.979	94.227	95.211	93.214	94.463	94.786	94.308	97.528	97.432	95.213	90.333
E. cancerae	95.201	95.201	95.106	94.561	95.367	94.821	96.979		94.773	95.579	93.751	94.797	95.272	94.44	97.623	97.671	95.652	90.95
E. castellanii	93.729	93.729	94.037	93.468	94.489	94.133	94.227	94.773		94.084	92.637	95.747	94.204	93.539	94.916	94.892	94.798	89.691
E. dermatitidis	95.605	95.605	95.438	95.297	95.931	95.383	95.211	95.579	94.084		94.265	94.417	95.55	94.55	95.603	95.415	96.121	90.451
E. jeanselmei	94.274	94.274	93.942	94.585	95.976	96.619	93.214	93.751	92.637	94.265		93.559	96.071	95.881	93.656	93.563	95.429	88.483
E. lecanii-corni	93.967	93.967	94.013	94.466	94.489	93.99	94.463	94.797	95.747	94.417	93.559		94.323	93.682	95.011	94.797	94.561	90.048
E. nishimurae	95.533	95.533	95.462	94.774	96.762	97.357	94.786	95.272	94.204	95.55	96.071	94.323		96.333	94.987	94.964	97.238	90.382
E. oligosperma	94.559	94.559	94.512	94.133	96.31	97.048	94.308	94.44	93.539	94.55	95.881	93.682	96.333		94.44	94.393	95.857	89.242
E. pisciphila	94.987	94.987	95.011	94.347	95.32	94.773	97.528	97.623	94.916	95.603	93.656	95.011	94.987	94.44		97.695	95.533	91.116
E. salmonis	94.846	94.846	95.034	94.513	95.226	94.679	97.432	97.671	94.892	95.415	93.563	94.797	94.964	94.393	97.695		95.606	90.808
E. xenobiotica	96.579	96.579	96.603	95.891	97.405	96.762	95.213	95.652	94.798	96.121	95.429	94.561	97.238	95.857	95.533	95.606		90.596
Endocarpon pusillum	90.026	90.026	90.119	89.622	90.382	89.694	90.333	90.95	89.691	90.451	88.483	90.048	90.382	89.242	91.116	90.808	90.596
Gradient from lowest matching to highest % identity:			*RPB1 not available for Phaeoannellomyces elegans
	< 97%
	0.97
	> 97%

### Sheet: 28S-ITS-RPB1
	E. viscosa JF 03-3F	E. viscosa JF 03-4F	E. sideris	E. bergeri	E. nigra	E. spinifera	E. aquamarina	E. cancerae	E. castellanii	E. dermatitidis	E. jeanselmei	E. lecanii-corni	E. nishimurae	E. oligosperma	E. pisciphila	E. salmonis	E. xenobiotica	Endocarpon pusillum
E. viscosa JF 03-3F		100	93.686	93.179	91.425	85.264	81.777	83.912	81.725	85.65	85.135	82.69	85.006	84.675	83.462	83.215	86.735	71.042
E. viscosa JF 03-4F	100		93.686	93.179	91.425	85.264	81.777	83.912	81.725	85.65	85.135	82.69	85.006	84.675	83.462	83.215	86.735	71.042
E. sideris	93.686	93.686		92.026	89.504	85.154	80.772	83.151	82.152	85.209	84.051	82.122	84.254	84.437	82.765	83.215	86.349	70.675
E. bergeri	93.179	93.179	92.026		90.167	85.595	81.865	83.622	82.519	87.001	84.833	83.055	84.64	85.338	82.98	83.622	86.937	71.181
E. nigra	91.425	91.425	89.504	90.167		93.079	83.107	84.427	83.655	86.37	89.773	84.17	88.414	89.191	84.299	84.373	88.932	71.943
E. spinifera	85.264	85.264	85.154	85.595	93.079		81.842	83.065	82.292	85.104	92.597	82.262	88.579	92.597	82.872	82.743	88.052	70.463
E. aquamarina	81.777	81.777	80.772	81.865	83.107	81.842		88.091	82.041	82.437	82.544	83.119	81.011	82.75	90.891	90.744	81.7	69.974
E. cancerae	83.912	83.912	83.151	83.622	84.427	83.065	88.091		83.237	83.773	84.01	83.784	82.668	83.387	90.568	90.239	82.474	71.475
E. castellanii	81.725	81.725	82.152	82.519	83.655	82.292	82.041	83.237		82.592	82.699	88	81.274	82.432	84.173	84.194	83.689	71.318
E. dermatitidis	85.65	85.65	85.209	87.001	86.37	85.104	82.437	83.773	82.592		84.948	83.355	84.367	84.551	83.709	83.023	85.298	71.162
E. jeanselmei	85.135	85.135	84.051	84.833	89.773	92.597	82.544	84.01	82.699	84.948		83.333	89.552	94.351	84.119	84.01	89.323	70.251
E. lecanii-corni	82.69	82.69	82.122	83.055	84.17	82.262	83.119	83.784	88	83.355	83.333		82.069	82.894	84.804	84.655	81.918	71.217
E. nishimurae	85.006	85.006	84.254	84.64	88.414	88.579	81.011	82.668	81.274	84.367	89.552	82.069		88.579	81.777	81.455	89.74	70.747
E. oligosperma	84.675	84.675	84.437	85.338	89.191	92.597	82.75	83.387	82.432	84.551	94.351	82.894	88.579		83.752	83.183	88.694	70.013
E. pisciphila	83.462	83.462	82.765	82.98	84.299	82.872	90.891	90.568	84.173	83.709	84.119	84.804	81.777	83.752		91.478	82.839	72.903
E. salmonis	83.215	83.215	83.215	83.622	84.373	82.743	90.744	90.239	84.194	83.023	84.01	84.655	81.455	83.183	91.478		82.925	71.603
E. xenobiotica	86.735	86.735	86.349	86.937	88.932	88.052	81.7	82.474	83.689	85.298	89.323	81.918	89.74	88.694	82.839	82.925		70.922
Endocarpon pusillum	71.042	71.042	70.675	71.181	71.943	70.463	69.974	71.475	71.318	71.162	70.251	71.217	70.747	70.013	72.903	71.603	70.922
Gradient from lowest matching to highest % identity:				*RPB1 not available for Phaeoannellomyces elegans
	< 97%
	0.97
	> 97%

### Sheet: ITS-RPB1
	E. viscosa JF 03-3F	E. viscosa JF 03-4F	E. sideris	E. bergeri	E. nigra	E. spinifera	E. aquamarina	E. cancerae	E. castellanii	E. dermatitidis	E. jeanselmei	E. lecanii-corni	E. nishimurae	E. oligosperma	E. pisciphila	E. salmonis	E. xenobiotica	Endocarpon pusillum
E. viscosa JF 03-3F		100	90.339	89.96	88.036	78.628	73.632	76.74	74.453	79.92	78.728	75.348	78.529	77.811	76.441	75.968	81.194	62.922
E. viscosa JF 03-4F	100		90.339	89.96	88.036	78.628	73.632	76.74	74.453	79.92	78.728	75.348	78.529	77.811	76.441	75.968	81.194	62.922
E. sideris	90.339	90.339		88.083	84.975	78.373	71.996	75.472	75	79.146	77.16	74.379	77.282	77.358	75.273	75.869	80.498	62.264
E. bergeri	89.96	89.96	88.083		85.813	78.848	73.287	76.016	75.397	81.511	77.976	75.644	77.778	78.352	75.223	76.115	81.014	62.871
E. nigra	88.036	88.036	84.975	85.813		89.379	75.226	77.137	77.038	80.4	84.754	77.237	83.551	83.651	77.137	77.16	83.651	64.314
E. spinifera	78.628	78.628	78.373	78.848	89.379		73.34	75.124	75.025	78.514	89.214	74.405	83.887	89.012	75.025	74.726	82.359	62.127
E. aquamarina	73.632	73.632	71.996	73.287	75.226	73.34		81.764	74.326	74.096	74.622	75.124	71.859	74.447	86.114	85.972	73.011	60.896
E. cancerae	76.74	76.74	75.472	76.016	77.137	75.124	81.764		76.195	76.441	77.069	76.266	74.701	75.522	85.814	85.2	74.502	63.419
E. castellanii	74.453	74.453	75	75.397	77.038	75.025	74.326	76.195		75.498	75.924	82.453	73.459	75.149	77.622	77.368	77.131	63.536
E. dermatitidis	79.92	79.92	79.146	81.511	80.4	78.514	74.096	76.441	75.498		78.5	76.016	77.4	77.578	76.342	75.397	78.715	62.871
E. jeanselmei	78.728	78.728	77.16	77.976	84.754	89.214	74.622	77.069	75.924	78.5		76.143	85.599	91.835	77.123	76.969	84.514	61.891
E. lecanii-corni	75.348	75.348	74.379	75.644	77.237	74.405	75.124	76.266	82.453	76.016	76.143		74.008	75.273	77.734	77.49	73.857	62.823
E. nishimurae	78.529	78.529	77.282	77.778	83.551	83.887	71.859	74.701	73.459	77.4	85.599	74.008		83.787	73.333	72.935	85.383	62.052
E. oligosperma	77.811	77.811	77.358	78.352	83.651	89.012	74.447	75.522	75.149	77.578	91.835	75.273	83.787		76.271	75.299	83.451	61.431
E. pisciphila	76.441	76.441	75.273	75.223	77.137	75.025	86.114	85.814	77.622	76.342	77.123	77.734	73.333	76.271		87.126	74.85	65.304
E. salmonis	75.968	75.968	75.869	76.115	77.16	74.726	85.972	85.2	77.368	75.397	76.969	77.49	72.935	75.299	87.126		75.1	63.618
E. xenobiotica	81.194	81.194	80.498	81.014	83.651	82.359	73.011	74.502	77.131	78.715	84.514	73.857	85.383	83.451	74.85	75.1		62.612
Endocarpon pusillum	62.922	62.922	62.264	62.871	64.314	62.127	60.896	63.419	63.536	62.871	61.891	62.823	62.052	61.431	65.304	63.618	62.612
Gradient from lowest matching to highest % identity:				*RPB1 not available for Phaeoannellomyces elegans
	< 97%
	0.97
	> 97%

### Sheet: 18S-28S-ITS
	E. viscosa JF 03-4F	E. viscosa JF 03-3F	E. sideris	E. bergeri	Phaeoannellomyces elegans	E. nigra	E. spinifera	E. aquamarina	E. cancerae	E. castellanii	E. dermatitidis	E. jeanselmei	E. lecanii-corni	E. nishimurae	E. oligosperma	E. pisciphila	E. salmonis	E. xenobiotica	Endocarpon pusillum
E. viscosa JF 03-4F		100	98.436	98.151	98.176	99.07	94.498	95.093	95.056	93.734	95.13	93.309	94.124	95.112	93.734	94.981	94.981	95.946	88.509
E. viscosa JF 03-3F	100		98.436	98.151	98.176	99.07	94.498	95.093	95.056	93.734	95.13	93.309	94.124	95.112	93.734	94.981	94.981	95.946	88.509
E. sideris	98.436	98.436		97.666	99.143	98.102	94.535	94.533	94.756	93.503	95.128	93.12	93.715	94.777	93.659	94.533	94.682	95.683	88.216
E. bergeri	98.151	98.151	97.666		97.518	97.817	94.284	94.4	94.437	93.376	95.361	93.894	94.309	94.602	93.671	94.326	94.363	95.658	87.978
Phaeoannellomyces elegans	98.176	98.176	99.143	97.518		97.842	94.424	94.312	94.535	93.357	94.981	93.157	93.606	94.665	93.585	94.312	94.461	95.608	88.104
E. nigra	99.07	99.07	98.102	97.817	97.842		94.909	95.167	95.204	93.771	95.243	93.717	94.273	95.223	93.996	95.13	95.242	96.245	88.434
E. spinifera	94.498	94.498	94.535	94.284	94.424	94.909		94.083	94.05	92.764	94.157	95.903	92.828	95.849	96.592	93.938	93.936	95.307	87.096
E. aquamarina	95.093	95.093	94.533	94.4	94.312	95.167	94.083		97.803	94.614	94.796	93.075	95.052	94.066	93.731	98.547	98.472	94.566	88.575
E. cancerae	95.056	95.056	94.756	94.437	94.535	95.204	94.05	97.803		94.434	94.87	93.003	94.868	94.141	93.845	98.138	97.802	94.196	88.393
E. castellanii	93.734	93.734	93.503	93.376	93.357	93.771	92.764	94.614	94.434		94.136	91.934	95.661	92.934	92.823	94.763	94.804	94.011	87.868
E. dermatitidis	95.13	95.13	95.128	95.361	94.981	95.243	94.157	94.796	94.87	94.136		92.977	94.166	94.333	93.476	94.796	94.535	95.05	88.224
E. jeanselmei	93.309	93.309	93.12	93.894	93.157	93.717	95.903	93.075	93.003	91.934	92.977		93.097	95.03	95.624	93.259	93.224	94.853	86.198
E. lecanii-corni	94.124	94.124	93.715	94.309	93.606	94.273	92.828	95.052	94.868	95.661	94.166	93.097		93.33	92.695	95.164	95.309	93.529	87.537
E. nishimurae	95.112	95.112	94.777	94.602	94.665	95.223	95.849	94.066	94.141	92.934	94.333	95.03	93.33		95.458	94.068	93.769	96.48	87.477
E. oligosperma	93.734	93.734	93.659	93.671	93.585	93.996	96.592	93.731	93.845	92.823	93.476	95.624	92.695	95.458		93.99	93.657	95.25	87.077
E. pisciphila	94.981	94.981	94.533	94.326	94.312	95.13	93.938	98.547	98.138	94.763	94.796	93.259	95.164	94.068	93.99		98.472	94.676	89.088
E. salmonis	94.981	94.981	94.682	94.363	94.461	95.242	93.936	98.472	97.802	94.804	94.535	93.224	95.309	93.769	93.657	98.472		94.455	88.579
E. xenobiotica	95.946	95.946	95.683	95.658	95.608	96.245	95.307	94.566	94.196	94.011	95.05	94.853	93.529	96.48	95.25	94.676	94.455		88.161
Endocarpon pusillum	88.509	88.509	88.216	87.978	88.104	88.434	87.096	88.575	88.393	87.868	88.224	86.198	87.537	87.477	87.077	89.088	88.579	88.161
Gradient from lowest matching to highest % identity:
	< 97%
	0.97
	> 97%

### Sheet: 28S-ITS
	E. viscosa JF 03-3F	E. viscosa JF 03-4F	E. sideris	E. bergeri	Phaeoannellomyces elegans	E. nigra	E. spinifera	E. aquamarina	E. cancerae	E. castellanii	E. dermatitidis	E. jeanselmei	E. lecanii-corni	E. nishimurae	E. oligosperma	E. salmonis	E. xenobiotica	E. pisciphila	Endocarpon pusillum
E. viscosa JF 03-3F		100	96.232	96.975	96.691	97.886	89.093	90.009	89.918	88.349	90.192	88.909	89.358	90.101	88.991	89.826	90.917	89.734	77.798
E. viscosa JF 03-4F	100		96.232	96.975	96.691	97.886	89.093	90.009	89.918	88.349	90.192	88.909	89.358	90.101	88.991	89.826	90.917	89.734	77.798
E. sideris	96.232	96.232		95.875	98.986	95.409	89.194	88.634	89.184	87.776	90.192	88.451	88.359	89.286	88.818	89.093	90.266	88.634	77.085
E. bergeri	96.975	96.975	95.875		96.606	96.337	89.826	89.753	89.844	88.736	91.927	89.286	89.214	90.293	90.009	89.753	91.743	89.57	77.788
Phaeoannellomyces elegans	96.691	96.691	98.986	96.606		95.868	89.918	89.184	89.734	88.419	90.926	89.174	89.093	90.009	89.633	89.643	91.176	89.184	77.635
E. nigra	97.886	97.886	95.409	96.337	95.868		90.201	90.284	90.376	88.532	90.568	90.009	89.817	90.467	89.734	90.559	91.751	90.192	77.706
E. spinifera	89.093	89.093	89.194	89.826	89.918	90.201		88.511	88.44	86.593	88.787	94.015	87.088	90.708	94.567	88.246	90.516	88.165	75.596
E. aquamarina	90.009	90.009	88.634	89.753	89.184	90.284	88.511		94.567	89.483	88.909	88.684	90.725	87.603	88.522	96.313	88.143	96.409	77.114
E. cancerae	89.918	89.918	89.184	89.844	89.734	90.376	88.44	94.567		89.052	89.093	88.511	90.275	87.787	88.807	94.654	87.236	95.396	76.676
E. castellanii	88.349	88.349	87.776	88.736	88.419	88.532	86.593	89.483	89.052		89.052	87.373	92.541	86.33	87.523	90.055	88.437	89.852	77.306
E. dermatitidis	90.192	90.192	90.192	91.927	90.926	90.568	88.787	88.909	89.093	89.052		88.278	89.286	88.553	88.543	88.359	89.43	88.909	76.944
E. jeanselmei	88.909	88.909	88.451	89.286	89.174	90.009	94.015	88.684	88.511	87.373	88.278		88.44	91.536	95.396	89.144	92.144	89.134	75.666
E. lecanii-corni	89.358	89.358	88.359	89.214	89.093	89.817	87.088	90.725	90.275	92.541	89.286	88.44		87.454	87.626	91.444	87.339	91.001	76.492
E. nishimurae	90.101	90.101	89.286	90.293	90.009	90.467	90.708	87.603	87.787	86.33	88.553	91.536	87.454		91.444	86.961	92.541	87.615	75.643
E. oligosperma	88.991	88.991	88.818	90.009	89.633	89.734	94.567	88.522	88.807	87.523	88.543	95.396	87.626	91.444		88.43	91.889	89.154	75.963
E. salmonis	89.826	89.826	89.093	89.753	89.643	90.559	88.246	96.313	94.654	90.055	88.359	89.144	91.444	86.961	88.43		87.96	96.313	77.227
E. xenobiotica	90.917	90.917	90.266	91.743	91.176	91.751	90.516	88.143	87.236	88.437	89.43	92.144	87.339	92.541	91.889	87.96		88.408	76.449
E. pisciphila	89.734	89.734	88.634	89.57	89.184	90.192	88.165	96.409	95.396	89.852	88.909	89.134	91.001	87.615	89.154	96.313	88.408		78.361
Endocarpon pusillum	77.798	77.798	77.085	77.788	77.635	77.706	75.596	77.114	76.676	77.306	76.944	75.666	76.492	75.643	75.963	77.227	76.449	78.361
Gradient from lowest matching to highest % identity:
	< 97%
	0.97
	> 97%

### Sheet: 18S
	E. viscosa JF 03-3F	E. viscosa JF 03-4F	E. sideris	E. bergeri	Phaeoannellomyces elegans	E. nigra	E. spinifera	E. aquamarina	E. cancerae	E. castellanii	E. dermatitidis	E. jeanselmei	E. lecanii-corni	E. nishimurae	E. oligosperma	E. pisciphila	E. salmonis	E. xenobiotica	Endocarpon pusillum
E. viscosa JF 03-3F		100	99.937	98.952	99.187	99.875	98.186	98.562	98.562	97.405	98.499	96.31	97.373	98.53	96.967	98.562	98.499	99.375	95.81
E. viscosa JF 03-4F	100		99.937	98.952	99.187	99.875	98.186	98.562	98.562	97.405	98.499	96.31	97.373	98.53	96.967	98.562	98.499	99.375	95.81
E. sideris	99.937	99.937		98.889	99.249	99.937	98.185	98.561	98.561	97.403	98.498	96.308	97.372	98.529	96.965	98.561	98.498	99.374	95.81
E. bergeri	98.952	98.952	98.889		98.139	98.827	97.326	97.577	97.577	96.545	97.702	97.06	97.814	97.545	96.169	97.577	97.514	98.327	94.95
Phaeoannellomyces elegans	99.187	99.187	99.249	98.139		99.187	97.498	97.811	97.811	96.717	97.749	95.872	96.685	97.842	96.279	97.811	97.749	98.624	95.247
E. nigra	99.875	99.875	99.937	98.827	99.187		98.124	98.499	98.499	97.342	98.437	96.248	97.311	98.468	96.904	98.499	98.437	99.312	95.747
E. spinifera	98.186	98.186	98.185	97.326	97.498	98.124		97.874	97.874	96.967	97.811	97.186	96.748	99.343	97.967	97.874	97.811	98.562	94.934
E. aquamarina	98.562	98.562	98.561	97.577	97.811	98.499	97.874		100	98.093	98.812	96.06	97.999	98.468	97.28	100	99.937	98.937	96.373
E. cancerae	98.562	98.562	98.561	97.577	97.811	98.499	97.874	100		98.093	98.812	96.06	97.999	98.468	97.28	100	99.937	98.937	96.373
E. castellanii	97.405	97.405	97.403	96.545	96.717	97.342	96.967	98.093	98.093		97.592	95.028	97.78	97.436	96.435	98.093	98.03	97.78	95.028
E. dermatitidis	98.499	98.499	98.498	97.702	97.749	98.437	97.811	98.812	98.812	97.592		96.185	97.498	98.28	96.842	98.812	98.749	98.874	95.935
E. jeanselmei	96.31	96.31	96.308	97.06	95.872	96.248	97.186	96.06	96.06	95.028	96.185		96.289	97.405	95.779	96.06	95.997	96.685	93.371
E. lecanii-corni	97.373	97.373	97.372	97.814	96.685	97.311	96.748	97.999	97.999	97.78	97.498	96.289		97.342	96.154	97.999	97.936	97.749	95.059
E. nishimurae	98.53	98.53	98.529	97.545	97.842	98.468	99.343	98.468	98.468	97.436	98.28	97.405	97.342		98.186	98.468	98.405	99.156	95.528
E. oligosperma	96.967	96.967	96.965	96.169	96.279	96.904	97.967	97.28	97.28	96.435	96.842	95.779	96.154	98.186		97.28	97.217	97.53	94.653
E. pisciphila	98.562	98.562	98.561	97.577	97.811	98.499	97.874	100	100	98.093	98.812	96.06	97.999	98.468	97.28		99.937	98.937	96.373
E. salmonis	98.499	98.499	98.498	97.514	97.749	98.437	97.811	99.937	99.937	98.03	98.749	95.997	97.936	98.405	97.217	99.937		98.874	96.31
E. xenobiotica	99.375	99.375	99.374	98.327	98.624	99.312	98.562	98.937	98.937	97.78	98.874	96.685	97.749	99.156	97.53	98.937	98.874		96.123
Endocarpon pusillum	95.81	95.81	95.81	94.95	95.247	95.747	94.934	96.373	96.373	95.028	95.935	93.371	95.059	95.528	94.653	96.373	96.31	96.123
Gradient from lowest matching to highest % identity:
	< 97%
	0.97
	> 97%

### Sheet: 28S
	E. viscosa JF 03-3F	E. viscosa JF 03-4F	E. sideris	E. bergeri	Phaeoannellomyces elegans	E. nigra	E. spinifera	E. aquamarina	E. cancerae	E. castellanii	E. dermatitidis	E. jeanselmei	E. lecanii-corni	E. nishimurae	E. oligosperma	E. salmonis	E. xenobiotica	E. pisciphila	Endocarpon pusillum
E. viscosa JF 03-3F		100	99.818	99.088	99.818	97.628	97.445	96.715	97.08	95.073	96.168	96.898	96.168	96.898	97.263	96.533	96.898	96.35	85.949
E. viscosa JF 03-4F	100		99.818	99.088	99.818	97.628	97.445	96.715	97.08	95.073	96.168	96.898	96.168	96.898	97.263	96.533	96.898	96.35	85.949
E. sideris	99.818	99.818		99.27	100	97.81	97.628	96.898	97.263	95.255	96.35	96.715	96.35	97.08	97.445	96.715	97.08	96.533	86.131
E. bergeri	99.088	99.088	99.27		99.27	98.175	97.993	97.628	97.628	95.62	97.08	97.445	96.715	97.263	98.175	97.445	97.81	97.263	86.496
Phaeoannellomyces elegans	99.818	99.818	100	99.27		97.81	97.628	96.898	97.263	95.255	96.35	96.715	96.35	97.08	97.445	96.715	97.08	96.533	86.131
E. nigra	97.628	97.628	97.81	98.175	97.81		99.818	97.445	97.81	95.803	97.263	98.905	96.898	97.263	99.27	97.628	98.54	97.445	85.949
E. spinifera	97.445	97.445	97.628	97.993	97.628	99.818		97.263	97.628	95.62	97.08	98.723	96.715	97.08	99.088	97.445	98.358	97.263	85.766
E. aquamarina	96.715	96.715	96.898	97.628	96.898	97.445	97.263		99.634	96.161	97.623	96.898	97.806	97.628	97.81	99.452	97.445	99.634	86.654
E. cancerae	97.08	97.08	97.263	97.628	97.263	97.81	97.628	99.634		96.161	97.258	96.715	97.623	97.263	97.81	99.452	97.08	99.269	86.289
E. castellanii	95.073	95.073	95.255	95.62	95.255	95.803	95.62	96.161	96.161		95.612	95.073	98.172	95.62	95.803	96.709	95.62	96.161	85.558
E. dermatitidis	96.168	96.168	96.35	97.08	96.35	97.263	97.08	97.623	97.258	95.612		96.715	96.892	97.08	97.263	97.075	97.263	97.258	86.472
E. jeanselmei	96.898	96.898	96.715	97.445	96.715	98.905	98.723	96.898	96.715	95.073	96.715		96.533	96.715	98.905	96.898	97.993	96.898	85.584
E. lecanii-corni	96.168	96.168	96.35	96.715	96.35	96.898	96.715	97.806	97.623	98.172	96.892	96.533		96.898	96.898	97.806	96.715	97.806	86.654
E. nishimurae	96.898	96.898	97.08	97.263	97.08	97.263	97.08	97.628	97.263	95.62	97.08	96.715	96.898		97.263	97.08	97.628	97.263	86.679
E. oligosperma	97.263	97.263	97.445	98.175	97.445	99.27	99.088	97.81	97.81	95.803	97.263	98.905	96.898	97.263		97.628	98.175	97.445	85.766
E. salmonis	96.533	96.533	96.715	97.445	96.715	97.628	97.445	99.452	99.452	96.709	97.075	96.898	97.806	97.08	97.628		97.263	99.452	86.289
E. xenobiotica	96.898	96.898	97.08	97.81	97.08	98.54	98.358	97.445	97.08	95.62	97.263	97.993	96.715	97.628	98.175	97.263		97.445	86.131
E. pisciphila	96.35	96.35	96.533	97.263	96.533	97.445	97.263	99.634	99.269	96.161	97.258	96.898	97.806	97.263	97.445	99.452	97.445		86.837
Endocarpon pusillum	85.949	85.949	86.131	86.496	86.131	85.949	85.766	86.654	86.289	85.558	86.472	85.584	86.654	86.679	85.766	86.289	86.131	86.837
Gradient from lowest matching to highest % identity:
	< 97%
	0.97
	> 97%

### Sheet: ITS
	E. viscosa JF 03-3F	E. viscosa JF 03-4F	E. sideris	E. bergeri	Phaeoannellomyces elegans	E. nigra	E. spinifera	E. aquamarina	E. cancerae	E. castellanii	E. dermatitidis	E. jeanselmei	E. lecanii-corni	E. nishimurae	E. oligosperma	E. pisciphila	E. salmonis	E. xenobiotica	Endocarpon pusillum
E. viscosa JF 03-3F		100	92.593	94.843	93.519	98.148	80.663	83.241	82.689	81.55	84.162	80.847	82.472	83.241	80.627	83.057	83.057	84.871	69.557
E. viscosa JF 03-4F	100		92.593	94.843	93.519	98.148	80.663	83.241	82.689	81.55	84.162	80.847	82.472	83.241	80.627	83.057	83.057	84.871	69.557
E. sideris	92.593	92.593		92.449	97.952	92.976	80.699	80.295	81.031	80.185	83.978	80.11	80.295	81.434	80.11	80.663	81.4	83.364	67.956
E. bergeri	94.843	94.843	92.449		93.911	94.485	81.584	81.835	82.018	81.801	86.716	81.066	81.685	83.272	81.768	81.835	82.018	85.609	69.048
Phaeoannellomyces elegans	93.519	93.519	97.952	93.911		93.9	82.136	81.4	82.136	81.481	85.451	81.55	81.768	82.873	81.734	81.768	82.505	85.185	69.061
E. nigra	98.148	98.148	92.976	94.485	93.9		80.515	83.057	82.873	81.181	83.824	81.031	82.657	83.61	80.11	82.873	83.425	84.899	69.373
E. spinifera	80.663	80.663	80.699	81.584	82.136	80.515		79.63	79.151	77.449	80.37	89.219	77.39	84.23	89.963	78.967	78.928	82.528	65.314
E. aquamarina	83.241	83.241	80.295	81.835	81.4	83.057	79.63		89.425	82.682	80.147	80.334	83.579	77.449	79.113	93.135	93.123	78.704	67.468
E. cancerae	82.689	82.689	81.031	82.018	82.136	82.873	79.151	89.425		81.852	80.882	80.185	82.873	78.189	79.705	91.466	89.777	77.264	66.974
E. castellanii	81.55	81.55	80.185	81.801	81.481	81.181	77.449	82.682	81.852		82.407	79.516	86.827	76.937	79.151	83.426	83.302	81.051	68.901
E. dermatitidis	84.162	84.162	83.978	86.716	85.451	83.824	80.37	80.147	80.882	82.407		79.779	81.651	79.963	79.742	80.515	79.596	81.481	67.399
E. jeanselmei	80.847	80.847	80.11	81.066	81.55	81.031	89.219	80.334	80.185	79.516	79.779		80.258	86.271	91.822	81.227	81.262	86.142	65.619
E. lecanii-corni	82.472	82.472	80.295	81.685	81.768	82.657	77.39	83.579	82.873	86.827	81.651	80.258		77.941	78.269	84.133	85	77.86	66.236
E. nishimurae	83.241	83.241	81.434	83.272	82.873	83.61	84.23	77.449	78.189	76.937	79.963	86.271	77.941		85.529	77.86	76.71	87.361	64.444
E. oligosperma	80.627	80.627	80.11	81.768	81.734	80.11	89.963	79.113	79.705	79.151	79.742	91.822	78.269	85.529		80.741	79.113	85.475	66.052
E. pisciphila	83.057	83.057	80.663	81.835	81.768	82.873	78.967	93.135	91.466	83.426	80.515	81.227	84.133	77.86	80.741		93.123	79.221	69.759
E. salmonis	83.057	83.057	81.4	82.018	82.505	83.425	78.928	93.123	89.777	83.302	79.596	81.262	85	76.71	79.113	93.123		78.519	68.081
E. xenobiotica	84.871	84.871	83.364	85.609	85.185	84.899	82.528	78.704	77.264	81.051	81.481	86.142	77.86	87.361	85.475	79.221	78.519		66.605
Endocarpon pusillum	69.557	69.557	67.956	69.048	69.061	69.373	65.314	67.468	66.974	68.901	67.399	65.619	66.236	64.444	66.052	69.759	68.081	66.605
Gradient from lowest matching to highest % identity:
	< 97%
	0.97
	> 97%

### Sheet: RPB1
	E. viscosa JF 03-3F	E. viscosa JF 03-4F	E. sideris	E. bergeri	E. nigra	E. spinifera	E. aquamarina	E. cancerae	E. castellanii	E. dermatitidis	E. jeanselmei	E. lecanii-corni	E. nishimurae	E. oligosperma	E. pisciphila	E. salmonis	E. xenobiotica	Endocarpon pusillum
E. viscosa JF 03-3F		100	87.716	84.233	76.242	76.242	62.338	69.762	66.164	74.946	76.242	67.026	73.002	74.514	68.683	67.672	76.89	55.172
E. viscosa JF 03-4F	100		87.716	84.233	76.242	76.242	62.338	69.762	66.164	74.946	76.242	67.026	73.002	74.514	68.683	67.672	76.89	55.172
E. sideris	87.716	87.716		82.974	75.647	75.647	62.284	68.966	68.966	73.491	73.707	67.457	72.414	74.138	68.966	69.397	77.155	55.603
E. bergeri	84.233	84.233	82.974		75.647	75.647	63.203	68.966	67.888	75.431	74.353	68.534	71.336	74.353	67.457	69.181	75.647	55.603
E. nigra	76.242	76.242	75.647	75.647		100	65.859	70.41	72.198	76.316	89.207	70.905	83.48	87.885	70.41	69.828	82.159	58.405
E. spinifera	76.242	76.242	75.647	75.647	100		65.859	70.41	72.198	76.316	89.207	70.905	83.48	87.885	70.41	69.828	82.159	58.405
E. aquamarina	62.338	62.338	62.284	63.203	65.859	65.859		72.767	64.655	66.814	67.841	65.227	65.198	68.874	77.922	77.609	66.225	53.233
E. cancerae	69.762	69.762	68.966	68.966	70.41	70.41	72.767		69.612	71.212	73.434	68.534	70.626	70.626	79.221	79.87	71.274	59.267
E. castellanii	66.164	66.164	68.966	67.888	72.198	72.198	64.655	69.612		67.457	71.767	77.371	69.397	70.474	70.905	70.474	72.629	57.328
E. dermatitidis	74.946	74.946	73.491	75.431	76.316	76.316	66.814	71.212	67.457		76.974	69.397	74.342	75	71.429	70.474	75.439	57.543
E. jeanselmei	76.242	76.242	73.707	74.353	89.207	89.207	67.841	73.434	71.767	76.974		71.336	84.802	91.85	72.354	71.983	82.599	57.543
E. lecanii-corni	67.026	67.026	67.457	68.534	70.905	70.905	65.227	68.534	77.371	69.397	71.336		69.397	71.767	70.259	68.75	69.181	58.836
E. nishimurae	73.002	73.002	72.414	71.336	83.48	83.48	65.198	70.626	69.397	74.342	84.802	69.397		81.718	68.035	68.534	83.04	59.267
E. oligosperma	74.514	74.514	74.138	74.353	87.885	87.885	68.874	70.626	70.474	75	91.85	71.767	81.718		71.058	70.842	81.057	56.034
E. pisciphila	68.683	68.683	68.966	67.457	70.41	70.41	77.922	79.221	70.905	71.429	72.354	70.259	68.035	71.058		80.172	69.762	60.129
E. salmonis	67.672	67.672	69.397	69.181	69.828	69.828	77.609	79.87	70.474	70.474	71.983	68.75	68.534	70.842	80.172		71.121	58.405
E. xenobiotica	76.89	76.89	77.155	75.647	82.159	82.159	66.225	71.274	72.629	75.439	82.599	69.181	83.04	81.057	69.762	71.121		57.974
Endocarpon pusillum	55.172	55.172	55.603	55.603	58.405	58.405	53.233	59.267	57.328	57.543	57.543	58.836	59.267	56.034	60.129	58.405	57.974
Gradient from lowest matching to highest % identity:					*RPB1 not available for Phaeoannellomyces elegans
	< 97%
	0.97
	> 97%
